# The molecular triggers of human labour: a longitudinal plasma proteomics study

**DOI:** 10.64898/2026.07.07.736770

**Authors:** Katerina Nastou, Nikolai Madrid Scheller, Matteo Tiberti, Anders Tolver, Marie-Louise H. Rasmussen, Elena Papaleo, Stephen Quake, Heather A. Boyd, Mads Melbye

**Affiliations:** Department of Congenital Disorders, Statens Serum Institut, Copenhagen, Denmark; Department of Surgical Gastroenterology, Copenhagen University Hospital Rigshospitalet, Denmark; Danish Cancer Institute, Copenhagen, Denmark; Department of Health Technology, Technical University of Denmark, Denmark; Department of Bioengineering, Stanford University, USA; Department of Applied Physics, Stanford University, USA; Department of Pediatrics, Stanford University School of Medicine, Stanford, California; HUNT Center for Molecular and Clinical Epidemiology, Norwegian University of Science and Technology (NTNU), Trondheim, Norway

## Abstract

Spontaneous labour onset is a precisely timed physiological transition that determines outcomes for millions of pregnancies annually, yet its upstream molecular triggers remain unknown. Here we report a longitudinal plasma proteomics study using the Olink Explore HT platform to measure over 5,400 protein targets in repeated blood samples (median 13 samples per woman) taken from 40 women in the last month up to spontaneous term labour and delivery. Combining longitudinal trajectory modelling with interpretable machine learning for labour timing prediction, we identified five proteins – AFP, ACTA2, ANGPT2, IL1RL1, and LMOD1 – that change in a reproducible sequential order preceding labour onset across all 40 women. IL1RL1, encoding both soluble and membrane-bound ST2, the receptors for IL-33, rose earliest and most consistently, preceding declining AFP and ANGPT2 and a late rise in the smooth muscle contractile proteins ACTA2 and LMOD1. The temporal ordering of these proteins is consistent with a two-phase biological cascade in which feto-placental maturation and vascular remodelling precede activation of the IL-33/ST2 alarmin axis, until the soluble/membrane bound ST2 (sST2/ST2L) balance shifts towards membrane-bound signaling, driving myometrial contractile priming. Mendelian randomisation provided independent human genetic support for the involvement of the IL-33/ST2 axis in labour timing. These findings provide longitudinal plasma proteomic evidence implicating activation of this axis in the timing of spontaneous human labour and identify LMOD1 as a novel circulating marker of myometrial activation.
