## Supplementary Table 6 for "The molecular triggers of human labour: a longitudinal plasma proteomics study"

### Sheet: Supplementary Table 6
Supplementary Table 6. cis-pQTL genetic instruments used in Mendelian randomisation analysis (Loya et al. 2025). Instruments selected as cis-pQTLs within 1 Mb of the gene TSS (GRCh37), p<5E-8, clumped for independence (r^2<0.001, 10 Mb window, EUR LD). F-statistic>10 required (weak instrument filter).
Protein	GWAS accession	SNP (rsID)	Effect allele	Other allele	EAF	Beta (pQTL)	SE	p-value	F-statistic
IL1RL1	GCST90469574	rs144424122	G	A	0.0135887	-0.117	0.0211	0	30.8023
IL1RL1	GCST90469574	rs4413183	C	T	0.479558	-0.1061	0.0047	0	505.708
IL1RL1	GCST90469574	rs10208542	C	G	0.125391	-0.2712	0.007	0	1481.09
IL1RL1	GCST90469574	rs1115282	C	T	0.448208	-0.2342	0.0047	0	2480.74
IL1RL1	GCST90469574	rs33988363	C	G	0.020552	-0.1611	0.0169	0	90.3804
IL1RL1	GCST90469574	rs116102960	A	C	0.0196134	0.1344	0.0174	0	59.6532
ANGPT2	GCST90468301	rs1968586	T	C	0.355404	-0.1314	0.0061	0	470.931
ANGPT2	GCST90468301	rs2959812	G	A	0.720825	-0.1148	0.0064	0	326.412
ANGPT2	GCST90468301	rs2959777	A	G	0.350602	0.032	0.006	0	28.799
ANGPT2	GCST90468301	rs73184454	A	G	0.07349	0.0684	0.011	0	38.7385
ANGPT2	GCST90468301	rs4840636	T	C	0.342332	-0.037	0.0061	0	37.2514
AFP	GCST90468250	rs9995176	T	C	0.578095	0.1452	0.0052	0	781.944
AFP	GCST90468250	rs3097412	T	G	0.241453	-0.0388	0.006	0	41.9793
LMOD1	GCST90469783	rs2820323	A	G	0.356085	-0.1637	0.006	0	756.465

### Sheet: Supplementary Table 7
Supplementary Table 7. Two-sample Mendelian randomisation: primary results for five cascade proteins across three gestational outcomes. Instruments identified from Loya et al. 2025 Nat Genet (UKB Olink n=47,745). Outcomes identified from Sole-Navais et al. 2023 Nat Genet. IVW = Inverse variance weighted (primary estimator for ≥2 instruments); Wald ratio used for single-instrument proteins. FDR co…
Protein	Outcome	Outcome type	Method	N instruments	β or log-OR	SE	95% CI lower	95% CI upper	OR	OR lower	OR upper	p-value	FDR q-value
AFP	Gestational duration (days, n=151,987)	continuous	Inverse variance weighted	2	-0.326	0.3316	-0.976	0.324				0.3256	0.6512
AFP	Post-term delivery (>42 wks, n=131,279; cases=15,972)	binary	Inverse variance weighted	2	-0.1333	0.0913	-0.3123	0.0457	0.875	0.732	1.047	0.1444	0.8215
AFP	Preterm delivery (<37 wks, n=233,290; cases=15,419)	binary	Inverse variance weighted	2	-0.0713	0.0852	-0.2383	0.0958	0.931	0.788	1.1	0.4029	0.8215
ANGPT2	Gestational duration (days, n=151,987)	continuous	Inverse variance weighted	5	0.0205	0.2865	-0.5409	0.582				0.9429	0.9429
ANGPT2	Post-term delivery (>42 wks, n=131,279; cases=15,972)	binary	Inverse variance weighted	5	-0.0224	0.0833	-0.1856	0.1408	0.978	0.831	1.151	0.7878	0.8215
ANGPT2	Preterm delivery (<37 wks, n=233,290; cases=15,419)	binary	Inverse variance weighted	4	-0.0385	0.1194	-0.2726	0.1955	0.962	0.761	1.216	0.7469	0.8215
IL1RL1	Gestational duration (days, n=151,987)	continuous	Inverse variance weighted	6	-0.5116	0.1995	-0.9027	-0.1205				0.0104	0.0414
IL1RL1	Post-term delivery (>42 wks, n=131,279; cases=15,972)	binary	Inverse variance weighted	6	-0.0562	0.0701	-0.1936	0.0812	0.945	0.824	1.085	0.4228	0.8215
IL1RL1	Preterm delivery (<37 wks, n=233,290; cases=15,419)	binary	Inverse variance weighted	6	0.0374	0.0629	-0.0859	0.1607	1.038	0.918	1.174	0.5523	0.8215
LMOD1	Gestational duration (days, n=151,987)	continuous	Wald ratio	1	0.1014	0.3091	-0.5044	0.7073				0.7429	0.9429
LMOD1	Post-term delivery (>42 wks, n=131,279; cases=15,972)	binary	Wald ratio	1	-0.0238	0.0861	-0.1926	0.145	0.976	0.825	1.156	0.7821	0.8215
LMOD1	Preterm delivery (<37 wks, n=233,290; cases=15,419)	binary	Wald ratio	1	-0.0183	0.0812	-0.1776	0.1409	0.982	0.837	1.151	0.8215	0.8215

### Sheet: Supplemenary Table 8
Supplementary Table 8. Sensitivity analyses: all MR methods for proteins with ≥2 instruments against gestational duration (maternal). Weighted median provides a consistent estimate when up to 50% of instrument weight comes from invalid instruments. MR-Egger intercept tests for directional pleiotropy; a non-zero intercept indicates systematic pleiotropic bias. Q = Cochran heterogeneity statistic. …
Protein	Method	N instruments	β	SE	95% CI lower	95% CI upper	p-value	Q	Q_df	Q_pval	Egger intercept	Egger intercept p
AFP	Inverse variance weighted	2	-0.326	0.3316	-0.976	0.324	0.3256	0.61302	1	0.4337
ANGPT2	Inverse variance weighted	5	0.0205	0.2865	-0.5409	0.582	0.9429	2.46013	4	0.6518	0.0001	0.9992
ANGPT2	MR Egger	5	0.02	0.58	-1.1168	1.1567	0.9747	2.46013	3	0.4825	0.0001	0.9992
ANGPT2	Simple mode	5	-0.4066	0.4415	-1.272	0.4588	0.4093				0.0001	0.9992
ANGPT2	Weighted median	5	0.0359	0.3108	-0.5733	0.6452	0.908				0.0001	0.9992
ANGPT2	Weighted mode	5	0.0137	0.2945	-0.5636	0.591	0.9651				0.0001	0.9992
IL1RL1	Inverse variance weighted	6	-0.5116	0.1995	-0.9027	-0.1205	0.0104	8.1777	5	0.1467	0.0161	0.9034
IL1RL1	MR Egger	6	-0.5888	0.637	-1.8373	0.6598	0.4077	8.14366	4	0.0865	0.0161	0.9034
IL1RL1	Simple mode	6	-0.3458	0.2418	-0.8198	0.1282	0.2122				0.0161	0.9034
IL1RL1	Weighted median	6	-0.4817	0.1702	-0.8154	-0.148	0.0047				0.0161	0.9034
IL1RL1	Weighted mode	6	-0.4678	0.1596	-0.7807	-0.1549	0.0326				0.0161	0.9034

### Sheet: Supplementary Table 9
Supplementary Table 9. PheWAS results: associations of instrument SNPs with non-proteomic traits in IEU Open GWAS (p<1E-5). PheWAS conducted using ieugwasr::phewas() against IEU Open GWAS (batches: ukb-b, ieu-b, ebi-a) at p<1E-5. eQTL associations excluded. No pleiotropic associations identified for any IL1RL1 instrument.
Protein	SNP	GWAS ID	Trait	β	SE	p-value	N
AFP	rs3097412	ebi-a-GCST90012019	C-X-C motif chemokine 1 levels	0.2848	0.013	9.62e-107	21758
AFP	rs3097412	ebi-a-GCST90002351	Neutrophil count	0.024847	0.00225	2.14e-28	519288
AFP	rs3097412	ieu-b-34	neutrophil cell count	0.024847	0.00225	2.14e-28	517886
AFP	rs3097412	ebi-a-GCST90002374	White blood cell count	0.019928	0.00215	1.95e-20	562243
AFP	rs3097412	ieu-b-30	white blood cell count	0.019928	0.00215	1.95e-20	560511
AFP	rs3097412	ebi-a-GCST90002398	Neutrophil count	0.0232971	0.00252	2.4e-20	408112
AFP	rs3097412	ebi-a-GCST90012057	C-X-C motif chemokine 6 levels	0.1145	0.0138	1.08e-16	21758
AFP	rs3097412	ebi-a-GCST90002407	White blood cell count	0.019103	0.00249	1.9e-14	408112
AFP	rs3097412	ebi-a-GCST90002399	Neutrophil percentage of white cells	0.0192168	0.00253	3.3e-14	408112
AFP	rs3097412	ebi-a-GCST90013984	Neutrophill count (UKB data field 30140)	0.018939	0.00253	7.13e-14	395949
AFP	rs3097412	ebi-a-GCST90002389	Lymphocyte percentage of white cells	-0.0175278	0.00252	3.8e-12	408112
AFP	rs9995176	ebi-a-GCST90013990	Albumin levels (UKB data field 30600)	0.0156446	0.00227	6.05e-12	357968
AFP	rs3097412	ebi-a-GCST90018968	Neutrophil count	0.0162	0.0024	1.2e-11	349856
AFP	rs3097412	ebi-a-GCST90029003	White blood cell count	0.0142831	0.00232	6.1e-10	503190
AFP	rs3097412	ebi-a-GCST90018978	White blood cell count	0.0131	0.0022	1.35e-09	350470
AFP	rs9995176	ebi-a-GCST90018945	Serum albumin levels	0.0118	0.0021	1.36e-08	315268
AFP	rs3097412	ebi-a-GCST90013976	White blood cell leukocyte count (UKB data field 30000)	0.013379	0.00252	1.05e-07	396621
AFP	rs9995176	ebi-a-GCST90013981	Mean platelet thrombocyte volume (UKB data field 30100)	-0.0093276	0.00193	1.28e-06	396616
AFP	rs3097412	ebi-a-GCST004613	Sum neutrophil eosinophil counts	0.0199711	0.00424	2.47e-06	170384
AFP	rs3097412	ebi-a-GCST004629	Neutrophil count	0.0198721	0.00423	2.7e-06	170702
AFP	rs3097412	ebi-a-GCST004620	Sum basophil neutrophil counts	0.019861	0.00424	2.85e-06	170143
AFP	rs3097412	ebi-a-GCST004614	Granulocyte count	0.0197374	0.00425	3.36e-06	169822
AFP	rs3097412	ebi-a-GCST90002394	Monocyte percentage of white cells	-0.0112894	0.0025	6.1e-06	408112
AFP	rs9995176	ebi-a-GCST90018739	Height	-0.0089346	0.00201	8.8e-06	165056
AFP	rs3097412	ebi-a-GCST004608	Granulocyte percentage of myeloid white cells	0.0187096	0.00423	9.61e-06	169545
ANGPT2	rs2959812	ukb-b-15851	Heel Broadband ultrasound attenuation, direct entry	0.0196822	0.00282	2.9e-12	265737
ANGPT2	rs2959812	ebi-a-GCST90029004	Heel bone mineral density	0.014172	0.00209	8.2e-12	583314
ANGPT2	rs2959812	ebi-a-GCST006979	Heel bone mineral density	0.0150763	0.00207	7.9e-11	426824
ANGPT2	rs2959812	ukb-b-19234	Heel quantitative ultrasound index (QUI), direct entry	0.0183877	0.00286	1.2e-10	265753
ANGPT2	rs2959812	ukb-b-20124	Heel bone mineral density (BMD) T-score, automated	0.0183863	0.00286	1.2e-10	265753
ANGPT2	rs2959812	ukb-b-8875	Heel bone mineral density (BMD)	0.0177191	0.00286	5.6e-10	265627
ANGPT2	rs2959812	ebi-a-GCST90014022	Bone mineral density	0.014112	0.00229	7.49e-10	365403
ANGPT2	rs4840636	ebi-a-GCST90013990	Albumin levels (UKB data field 30600)	0.0133851	0.00237	1.7e-08	357968
ANGPT2	rs2959812	ebi-a-GCST007236	Breast cancer	1	0.01066	8.28e-08	89677
ANGPT2	rs4840636	ebi-a-GCST90014033	Haemorrhoidal disease	-0.0232	0.0044	1.59e-07	944133
ANGPT2	rs2959812	ebi-a-GCST90029010	Diastolic blood pressure	0.0112389	0.00229	1e-06	490469
ANGPT2	rs4840636	ukb-b-15592	Operation code: varicose vein surgery	-0.0021094	0.00043	1.2e-06	462933
ANGPT2	rs4840636	ebi-a-GCST90018945	Serum albumin levels	0.0106	0.0022	1.46e-06	315268
ANGPT2	rs4840636	ebi-a-GCST90018939	Varicose veins	-0.0532	0.0113	2.37e-06	459702
ANGPT2	rs2959812	ukb-b-7992	Diastolic blood pressure, automated reading	0.0107131	0.00231	3.6e-06	436424
ANGPT2	rs2959812	ieu-b-5139	Diastolic Blood Pressure (DBP)	0.107245	0.02337	4.5e-06
IL1RL1	rs1115282	ebi-a-GCST90019444	Interleukin-1 receptor-like 1 measurement	-0.4693	0.0117	0	10708
IL1RL1	rs4413183	ebi-a-GCST90019391	Interleukin-1 receptor type 2 measurement	-0.2927	0.0131	6.64e-110	10708
IL1RL1	rs10208542	ebi-a-GCST90019444	Interleukin-1 receptor-like 1 measurement	-0.3582	0.0185	3.75e-83	10708
IL1RL1	rs4413183	ebi-a-GCST90013985	Eosinophill count (UKB data field 30150)	0.0232959	0.00213	9.38e-28	395949
IL1RL1	rs4413183	ebi-a-GCST90028992	White blood cell count (eosinophil)	0.0219978	0.00201	1.3e-27	513859
IL1RL1	rs4413183	ebi-a-GCST90002298	Eosinophil counts	0.021777	0.00201	2.97e-27	474237
IL1RL1	rs4413183	ieu-b-33	eosinophil cell count	0.021777	0.00201	2.97e-27	473295
IL1RL1	rs4413183	ebi-a-GCST90002381	Eosinophil counts	0.0215511	0.00215	1.3e-23	408112
IL1RL1	rs4413183	ebi-a-GCST90019444	Interleukin-1 receptor-like 1 measurement	-0.1229	0.0127	3.06e-22	10708
IL1RL1	rs4413183	ebi-a-GCST90002382	Eosinophil percentage of white cells	0.0200376	0.00216	1.7e-20	408112
IL1RL1	rs10208542	ebi-a-GCST90028992	White blood cell count (eosinophil)	0.0247384	0.00299	1e-18	513859
IL1RL1	rs10208542	ebi-a-GCST90002298	Eosinophil counts	0.025828	0.00299	6.09e-18	474237
IL1RL1	rs10208542	ieu-b-33	eosinophil cell count	0.025828	0.00299	6.09e-18	473294
IL1RL1	rs4413183	ebi-a-GCST90018953	Eosinophil counts	0.0142	0.0017	4.2e-17	349856
IL1RL1	rs10208542	ebi-a-GCST90013985	Eosinophill count (UKB data field 30150)	0.0261097	0.00316	1.53e-16	395949
IL1RL1	rs10208542	ebi-a-GCST90002382	Eosinophil percentage of white cells	0.0261851	0.00321	3.3e-16	408112
IL1RL1	rs10208542	ebi-a-GCST90002381	Eosinophil counts	0.024963	0.0032	5.8e-15	408112
IL1RL1	rs10208542	ebi-a-GCST90019424	Interleukin-1 receptor type 1 measurement	-0.1507	0.0196	1.46e-14	10708
IL1RL1	rs10208542	ebi-a-GCST90018953	Eosinophil counts	0.0177	0.0024	4.08e-13	349856
IL1RL1	rs1115282	ebi-a-GCST003044	Crohn's disease	-0.0870267	0.01234	1.79e-12	20883
IL1RL1	rs1115282	ebi-a-GCST003043	Inflammatory bowel disease	-0.0675674	0.01018	3.25e-11	34652
IL1RL1	rs1115282	ieu-b-5145	Atopic dermatitis	-0.0407928	0.00655	4.72e-10
IL1RL1	rs1115282	ebi-a-GCST90085774	ST2 plasma levels	0.134782	0.0218	6.34e-10	400
IL1RL1	rs10208542	ebi-a-GCST004617	Eosinophil percentage of granulocytes	0.0331897	0.00541	8.78e-10	170536
IL1RL1	rs4413183	ebi-a-GCST90019424	Interleukin-1 receptor type 1 measurement	0.0809	0.0132	9.68e-10	10708
IL1RL1	rs10208542	ebi-a-GCST004600	Eosinophil percentage of white cells	0.0328242	0.00539	1.11e-09	172378
IL1RL1	rs1115282	ebi-a-GCST90002382	Eosinophil percentage of white cells	0.0127634	0.00215	2.7e-09	408112
IL1RL1	rs4413183	ebi-a-GCST004606	Eosinophil counts	0.0214735	0.00365	4.06e-09	172275
IL1RL1	rs116102960	ebi-a-GCST90019444	Interleukin-1 receptor-like 1 measurement	0.281	0.0486	7.59e-09	10708
IL1RL1	rs10208542	ebi-a-GCST004606	Eosinophil counts	0.0311501	0.00539	7.63e-09	172275
IL1RL1	rs4413183	ukb-b-18200	Blood clot, DVT, bronchitis, emphysema, asthma, rhinitis, eczema, allergy diagnosed by doctor: None of the above	-0.0055261	0.00098	1.7e-08	462013
IL1RL1	rs4413183	ebi-a-GCST007800	Asthma (childhood onset)	-0.93658	0.01175	2.5e-08	314633
IL1RL1	rs1115282	ebi-a-GCST90027161	Atopic dermatitis	-0.0562	0.0102	3.37e-08	796661
IL1RL1	rs4413183	ebi-a-GCST004600	Eosinophil percentage of white cells	0.0200626	0.00365	3.79e-08	172378
IL1RL1	rs10208542	ebi-a-GCST004623	Neutrophil percentage of granulocytes	-0.0295866	0.00542	4.67e-08	170672
IL1RL1	rs4413183	ebi-a-GCST90019426	Interleukin-1 receptor-like 2 measurement	-0.0743	0.0136	5.06e-08	10708
IL1RL1	rs4413183	ebi-a-GCST004617	Eosinophil percentage of granulocytes	0.0198384	0.00366	6.17e-08	170536
IL1RL1	rs1115282	ebi-a-GCST90002298	Eosinophil counts	0.010808	0.002	6.66e-08	474237
IL1RL1	rs1115282	ieu-b-33	eosinophil cell count	0.010808	0.002	6.66e-08	473293
IL1RL1	rs1115282	ebi-a-GCST90014003	Cystatin C levels (UKB data field 30720)	-0.0102865	0.00191	6.77e-08	389834
IL1RL1	rs1115282	ukb-b-17241	Blood clot, DVT, bronchitis, emphysema, asthma, rhinitis, eczema, allergy diagnosed by doctor: Hayfever, allergic rhinitis or eczema	-0.0047077	0.00088	8.6e-08	462013
IL1RL1	rs1115282	ebi-a-GCST90002381	Eosinophil counts	0.0113928	0.00214	1e-07	408112
IL1RL1	rs4413183	ebi-a-GCST004624	Sum eosinophil basophil counts	0.0192835	0.00366	1.33e-07	171771
IL1RL1	rs1115282	ebi-a-GCST90013985	Eosinophill count (UKB data field 30150)	0.0111965	0.00212	1.33e-07	395949
IL1RL1	rs10208542	ebi-a-GCST004624	Sum eosinophil basophil counts	0.0276089	0.0054	3.16e-07	171771
IL1RL1	rs4413183	ebi-a-GCST90029018	Asthma	0.0033481	0.00067	3.7e-07	445865
IL1RL1	rs144424122	ebi-a-GCST90019444	Interleukin-1 receptor-like 1 measurement	-0.2917	0.0574	3.77e-07	10708
IL1RL1	rs1115282	ebi-a-GCST90018953	Eosinophil counts	0.0084	0.0017	5.13e-07	349856
IL1RL1	rs1115282	ebi-a-GCST90028992	White blood cell count (eosinophil)	0.0095109	0.002	5.3e-07	513859
IL1RL1	rs1115282	ebi-a-GCST90029017	Eczema	-0.0045255	0.00087	5.9e-07	461199
IL1RL1	rs4413183	ukb-b-20296	Blood clot, DVT, bronchitis, emphysema, asthma, rhinitis, eczema, allergy diagnosed by doctor: Asthma	0.003307	0.00067	8.8e-07	462013
IL1RL1	rs10208542	ebi-a-GCST90038616	Asthma	0.0046989	0.00097	1.1e-06	484598
IL1RL1	rs4413183	ebi-a-GCST90029017	Eczema	0.0041741	0.00088	1.4e-06	461199
IL1RL1	rs4413183	ebi-a-GCST90029008	Height	0.0069819	0.00157	1.6e-06	673878
IL1RL1	rs4413183	ukb-b-18113	Non-cancer illness code, self-reported: asthma	0.0032188	0.00067	1.7e-06	462933
IL1RL1	rs4413183	ebi-a-GCST004623	Neutrophil percentage of granulocytes	-0.0175159	0.00367	1.76e-06	170672
IL1RL1	rs4413183	ebi-a-GCST90038616	Asthma	0.0031141	0.00066	2.1e-06	484598
IL1RL1	rs1115282	ebi-a-GCST90002389	Lymphocyte percentage of white cells	0.010281	0.00217	2.2e-06	408112
IL1RL1	rs10208542	ebi-a-GCST90029023	Respiratory or ear-nose-throat disease	0.0051441	0.00109	2.2e-06	452192
IL1RL1	rs4413183	ebi-a-GCST004131	Inflammatory bowel disease	-0.06	0.0128	2.51e-06	59957
IL1RL1	rs4413183	ukb-b-17241	Blood clot, DVT, bronchitis, emphysema, asthma, rhinitis, eczema, allergy diagnosed by doctor: Hayfever, allergic rhinitis or eczema	0.0041478	0.00088	2.7e-06	462013
IL1RL1	rs10208542	ebi-a-GCST90029018	Asthma	0.0046281	0.001	3.1e-06	445865
IL1RL1	rs1115282	ebi-a-GCST90002399	Neutrophil percentage of white cells	-0.0101244	0.00218	3.4e-06	408112
IL1RL1	rs10208542	ukb-b-18113	Non-cancer illness code, self-reported: asthma	0.0046372	0.001	3.4e-06	462933
IL1RL1	rs1115282	ebi-a-GCST90019391	Interleukin-1 receptor type 2 measurement	-0.061	0.0132	3.77e-06	10708
IL1RL1	rs4413183	ebi-a-GCST005038	Allergic disease (asthma, hay fever or eczema)	0.027	0.0059	4.16e-06	360838
IL1RL1	rs1115282	ebi-a-GCST004131	Inflammatory bowel disease	-0.0572	0.0125	4.45e-06	59957
IL1RL1	rs4413183	ebi-a-GCST90013938	Asthma (SPA correction)	0.0309005	0.00678	5.24e-06	401847
IL1RL1	rs4413183	ebi-a-GCST90013888	Asthma (Firth correction)	0.0308856	0.00678	5.24e-06	401847
IL1RL1	rs4413183	ebi-a-GCST004133	Ulcerative colitis	-0.0735	0.0163	6.09e-06	45975
IL1RL1	rs1115282	ebi-a-GCST90028997	Mean sphered cell volume	0.0080493	0.00197	6.4e-06	535537
IL1RL1	rs10208542	ukb-b-20296	Blood clot, DVT, bronchitis, emphysema, asthma, rhinitis, eczema, allergy diagnosed by doctor: Asthma	0.0044411	0.001	8.6e-06	462013
IL1RL1	rs10208542	ebi-a-GCST90002357	Platelet count	0.012258	0.00277	9.74e-06	542827
LMOD1	rs2820323	ieu-b-40	body mass index	0.022	0.0018	4.2e-34	691472
LMOD1	rs2820323	ebi-a-GCST90029007	Body mass index	0.0220823	0.002	7.9e-29	532396
LMOD1	rs2820323	ebi-a-GCST90013974	Body mass index (UKB data field 21001)	0.0236588	0.00216	8.26e-28	407609
LMOD1	rs2820323	ebi-a-GCST90013870	Body mass index (UKB data field 21001)	0.0233823	0.00216	3.28e-27	407609
LMOD1	rs2820323	ukb-b-19953	Body mass index (BMI)	0.0219619	0.00206	1.6e-26	461460
LMOD1	rs2820323	ukb-b-2303	Body mass index (BMI)	0.0219541	0.00208	3.7e-26	454884
LMOD1	rs2820323	ebi-a-GCST90018947	Body mass index	0.0227	0.0022	9.58e-25	359983
LMOD1	rs2820323	ukb-b-11842	Weight	0.0185124	0.00181	1.3e-24	461632
LMOD1	rs2820323	ebi-a-GCST90029025	Basal metabolic rate	0.0126616	0.00126	2.4e-24	534045
LMOD1	rs2820323	ukb-b-12039	Weight	0.0184442	0.00182	3.9e-24	454893
LMOD1	rs2820323	ebi-a-GCST90018949	Weight	0.0193	0.0019	3.01e-23	360116
LMOD1	rs2820323	ukb-b-6704	Arm fat mass (right)	0.0202567	0.00205	4.7e-23	454757
LMOD1	rs2820323	ukb-b-7212	Leg fat mass (left)	0.0161617	0.00165	1.2e-22	454823
LMOD1	rs2820323	ukb-b-8338	Arm fat mass (left)	0.0197783	0.00205	4.7e-22	454684
LMOD1	rs2820323	ukb-b-18096	Leg fat mass (right)	0.0160686	0.00167	6.7e-22	454846
LMOD1	rs2820323	ieu-b-5118	Adult BMI sex-combined	0.0137501	0.00143	6.9e-22
LMOD1	rs2820323	ukb-b-4616	Nap during day	0.0122763	0.00128	7.8e-22	462400
LMOD1	rs2820323	ukb-b-9093	Arm predicted mass (left)	0.0124136	0.00131	2.1e-21	454655
LMOD1	rs2820323	ukb-b-19393	Whole body fat mass	0.0191008	0.00204	6.5e-21	454137
LMOD1	rs2820323	ukb-b-16446	Basal metabolic rate	0.0127395	0.00136	7.2e-21	454874
LMOD1	rs2820323	ukb-b-19925	Arm fat-free mass (left)	0.0122259	0.00131	1.2e-20	454672
LMOD1	rs2820323	ebi-a-GCST90014021	Hip circumference (UKB data field 49)	0.0204328	0.0022	1.54e-20	407662
LMOD1	rs2820323	ebi-a-GCST011494	Daytime nap	0.0117465	0.00127	2.6e-20	452633
LMOD1	rs2820323	ukb-b-16698	Arm predicted mass (right)	0.0117508	0.00128	5e-20	454746
LMOD1	rs2820323	ukb-b-17271	Leg predicted mass (left)	0.0119734	0.00135	6.1e-19	454799
LMOD1	rs2820323	ukb-b-19921	Impedance of whole body	-0.013906	0.00158	1.1e-18	454840
LMOD1	rs2820323	ukb-b-14540	Whole body water mass	0.0113765	0.00129	1.5e-18	454888
LMOD1	rs2820323	ukb-b-13354	Whole body fat-free mass	0.0113484	0.00129	1.6e-18	454850
LMOD1	rs2820323	ebi-a-GCST006368	Body mass index	0.0269	0.00308	2.2e-18	315347
LMOD1	rs2820323	ukb-b-19379	Impedance of arm (left)	-0.0128499	0.00147	2.2e-18	454850
LMOD1	rs2820323	ukb-b-20044	Trunk fat mass	0.0183275	0.0021	2.5e-18	454588
LMOD1	rs2820323	ukb-b-16099	Leg fat-free mass (left)	0.011827	0.00136	2.7e-18	454805
LMOD1	rs2820323	ukb-b-15590	Hip circumference	0.0180666	0.00208	3.4e-18	462117
LMOD1	rs2820323	ukb-b-19520	Arm fat-free mass (right)	0.0109891	0.00129	1.3e-17	454753
LMOD1	rs2820323	ukb-b-14310	Leg predicted mass (right)	0.0113637	0.00135	3.1e-17	454834
LMOD1	rs2820323	ukb-b-12828	Leg fat-free mass (right)	0.0114051	0.00135	3.8e-17	454835
LMOD1	rs2820323	ukb-b-17409	Trunk fat-free mass	0.01064	0.00129	1.4e-16	454508
LMOD1	rs2820323	ukb-b-18377	Leg fat percentage (left)	0.010845	0.00131	1.5e-16	454826
LMOD1	rs2820323	ukb-b-9685	Trunk predicted mass	0.0105155	0.00128	2.5e-16	454463
LMOD1	rs2820323	ukb-b-7859	Impedance of arm (right)	-0.0119709	0.00146	2.9e-16	454826
LMOD1	rs2820323	ukb-b-12854	Arm fat percentage (right)	0.0128272	0.0016	9e-16	454789
LMOD1	rs2820323	ukb-b-20531	Leg fat percentage (right)	0.0105437	0.00133	2.3e-15	454854
LMOD1	rs2820323	ukb-b-20188	Arm fat percentage (left)	0.0125479	0.00159	2.6e-15	454724
LMOD1	rs2820323	ebi-a-GCST90014020	Waist circumference (UKB data field 48)	0.0152655	0.00194	4.13e-15	407661
LMOD1	rs2820323	ukb-b-7376	Impedance of leg (right)	-0.0141776	0.00188	4e-14	454863
LMOD1	rs2820323	ukb-b-8909	Body fat percentage	0.0121214	0.00161	4.6e-14	454633
LMOD1	rs2820323	ieu-b-5139	Diastolic Blood Pressure (DBP)	0.163958	0.02184	6e-14
LMOD1	rs2820323	ukb-b-9405	Waist circumference	0.0139888	0.00187	6.4e-14	462166
LMOD1	rs2820323	ukb-b-14068	Impedance of leg (left)	-0.0141358	0.00189	7.8e-14	454857
LMOD1	rs2820323	ukb-b-7992	Diastolic blood pressure, automated reading	0.0160644	0.00216	1e-13	436424
LMOD1	rs2820323	ebi-a-GCST90013975	Body fat percentage (UKB data field 23099)	0.0121106	0.00166	3.05e-13	401772
LMOD1	rs2820323	ukb-b-4080	Ankle spacing width	0.0171039	0.00235	3.6e-13	265753
LMOD1	rs2820323	ebi-a-GCST90014017	Diastolic blood pressure automated reading (UKB data field 4079)	0.016517	0.00228	4.01e-13	385801
LMOD1	rs2820323	ukb-b-16407	Trunk fat percentage	0.0133471	0.00193	4.6e-12	454613
LMOD1	rs2820323	ebi-a-GCST90095039	Body mass index	0.0211	0.0032	2.85e-11	330793
LMOD1	rs2820323	ebi-a-GCST90018952	Diastolic blood pressure	0.0139	0.0023	1.04e-09	340162
LMOD1	rs2820323	ieu-b-39	diastolic blood pressure	0.1094	0.0181	1.51e-09	753193
LMOD1	rs2820323	ukb-b-5776	Daytime dozing / sleeping (narcolepsy)	0.0064052	0.00108	2.7e-09	460913
LMOD1	rs2820323	ukb-b-8607	Ankle spacing width (right)	0.0193244	0.00327	3.3e-09	146181
LMOD1	rs2820323	ieu-b-5117	Adult BMI females	0.0120286	0.00205	4.6e-09
LMOD1	rs2820323	ukb-b-11085	Medication for pain relief, constipation, heartburn: None of the above	-0.0063024	0.00108	5.6e-09	457547
LMOD1	rs2820323	ukb-b-7408	Average total household income before tax	-0.0160761	0.00276	5.9e-09	397751
LMOD1	rs2820323	ukb-b-3957	Sleeplessness / insomnia	0.0089976	0.00155	6.6e-09	462341
LMOD1	rs2820323	ukb-b-929	Frequency of tiredness / lethargy in last 2 weeks	0.0104865	0.00182	8.7e-09	449019
LMOD1	rs2820323	ebi-a-GCST90029010	Diastolic blood pressure	0.0124956	0.00213	9.1e-09	490469
LMOD1	rs2820323	ukb-b-2002	Job involves heavy manual or physical work	0.0142365	0.0025	1.2e-08	263615
LMOD1	rs2820323	ieu-b-5144	Hypertension	0.0052378	0.00093	1.6e-08
LMOD1	rs2820323	ukb-b-16878	Alcohol usually taken with meals	-0.0077138	0.00137	1.9e-08	235645
LMOD1	rs2820323	ukb-b-6306	Overall health rating	0.0086508	0.00157	3.4e-08	460844
LMOD1	rs2820323	ukb-b-2122	Ankle spacing width (left)	0.0176868	0.00323	4.2e-08	146226
LMOD1	rs2820323	ebi-a-GCST90018977	Serum uric acid levels	0.0109	0.002	4.46e-08	343836
LMOD1	rs2820323	ukb-b-16489	Qualifications: College or University degree	-0.0053979	0.00099	5.2e-08	458079
LMOD1	rs2820323	ukb-b-13352	Vascular/heart problems diagnosed by doctor: None of the above	-0.0052811	0.00098	6.3e-08	461880
LMOD1	rs2820323	ukb-b-4711	Usual walking pace	-0.0070241	0.00132	1.1e-07	459915
LMOD1	rs2820323	ebi-a-GCST002783	Body mass index	0.0207	0.0039	1.11e-07	236781
LMOD1	rs2820323	ebi-a-GCST90029013	Educational attainment (years of education)	-0.054249	0.01042	1.6e-07	461457
LMOD1	rs2820323	ebi-a-GCST90018915	Stable angina pectoris	0.0535	0.0103	1.98e-07	343026
LMOD1	rs2820323	ukb-b-4424	Sleep duration	-0.0085981	0.00167	2.6e-07	460099
LMOD1	rs2820323	ukb-b-6134	Age completed full time education	-0.0109522	0.00216	3.8e-07	307897
LMOD1	rs2820323	ebi-a-GCST007431	Lung function (FEV1/FVC)	-0.0126	0.0025	4.15e-07	321047
LMOD1	rs2820323	ebi-a-GCST006250	Intelligence	-0.0147823	0.00294	4.93e-07	269867
LMOD1	rs2820323	ukb-b-14057	Non-cancer illness code, self-reported: hypertension	0.0046868	0.00094	5.7e-07	462933
LMOD1	rs2820323	ebi-a-GCST90000514	Gastroesophageal reflux disease	0.025015	0.00502	6.34e-07	602604
LMOD1	rs2820323	ebi-a-GCST90018975	Triglycerides	0.0113	0.0023	7.78e-07	343992
LMOD1	rs2820323	ebi-a-GCST90029026	Lung function (FEV1/FVC)	-0.0100503	0.00222	8.4e-07	446811
LMOD1	rs2820323	ebi-a-GCST90029012	Educational attainment (college completion)	-0.0046845	0.00096	1e-06	470941
LMOD1	rs2820323	ebi-a-GCST011365	Myocardial infarction	0.038513	0.00787	1.01e-06	58825
LMOD1	rs2820323	ukb-b-14177	Vascular/heart problems diagnosed by doctor: High blood pressure	0.004615	0.00095	1.2e-06	461880
LMOD1	rs2820323	ebi-a-GCST90013978	Haemoglobin concentration (UKB data field 30020)	0.0086361	0.00179	1.32e-06	396624
LMOD1	rs2820323	ukb-b-4522	Time spent using computer	-0.0091274	0.00191	1.7e-06	360895
LMOD1	rs2820323	ebi-a-GCST005194	Coronary artery disease	0.0284	0.0059	1.74e-06	296525
LMOD1	rs2820323	ebi-a-GCST90000026	Appendicular lean mass	0.0139917	0.00292	2e-06	205513
LMOD1	rs2820323	ukb-b-4461	Job involves mainly walking or standing	0.0149531	0.00318	2.5e-06	263556
LMOD1	rs2820323	ebi-a-GCST90014003	Cystatin C levels (UKB data field 30720)	0.0091869	0.00197	3.04e-06	389834
LMOD1	rs2820323	ebi-a-GCST90018982	Medication use (antithrombotic agents)	0.029	0.0062	3.11e-06	153639
LMOD1	rs2820323	ebi-a-GCST90018957	Hemoglobin	0.0086	0.0018	3.46e-06	350474
LMOD1	rs2820323	ukb-b-10559	Methods of admission to hospital (recoded): Emergency admission: A&E	0.0038387	0.00083	4.1e-06	462624
LMOD1	rs2820323	ebi-a-GCST90018963	Mean arterial pressure	0.0101	0.0022	4.53e-06	360863
LMOD1	rs2820323	ebi-a-GCST90029019	Cardiovascular disease	0.0042702	0.00095	5.1e-06	477807
LMOD1	rs2820323	ieu-b-5137	Urate	0.0084723	0.00181	5.6e-06
LMOD1	rs2820323	ieu-b-5143	Late-onset hypertension	0.0038949	0.00086	5.9e-06
LMOD1	rs2820323	ukb-b-2091	Noisy workplace	0.0171165	0.00378	6.1e-06	151624
LMOD1	rs2820323	ukb-b-17729	Qualifications: None of the above	0.0036849	0.00082	6.5e-06	458079
LMOD1	rs2820323	ukb-b-11749	Destinations on discharge from hospital (recoded): Usual Place of residence	0.0046413	0.00103	6.7e-06	462837
LMOD1	rs2820323	ebi-a-GCST90013916	High blood pressure (UKB data field 6150) (Firth correction)	0.0244703	0.00546	7.38e-06	407746
LMOD1	rs2820323	ebi-a-GCST90013966	High blood pressure (UKB data field 6150) (SPA correction)	0.024491	0.00546	7.39e-06	407746
LMOD1	rs2820323	ieu-b-111	triglycerides	0.0092366	0.00207	8.3e-06
LMOD1	rs2820323	ukb-b-11670	Treatment/medication code: tramadol	0.0010058	0.00023	9.4e-06	462933
